# Omitting age-dependent mosquito mortality in malaria models underestimates the effectiveness of insecticide-treated nets

**DOI:** 10.1101/2021.10.08.463615

**Authors:** Melissa A. Iacovidou, Priscille Barreaux, Simon E. F. Spencer, Matthew B. Thomas, Erin E. Gorsich, Kat S. Rock

## Abstract

Mathematical models of vector-borne infections, including malaria, often assume age-independent mortality rates of vectors, despite evidence that many insects senesce. In this study we present survival data on insecticide-resistant *Anopheles gambiae s.l*. from experiments in Côte d’Ivoire. We fit a constant mortality function and two age-dependent functions (logistic and Gompertz) to the data from mosquitoes exposed (treated) and not exposed (control) to insecticide-treated nets (ITNs), to establish biologically realistic survival functions. This enables us to explore the effects of insecticide exposure on mosquito mortality rates, and the extent to which insecticide resistance might impact the effectiveness of ITNs. We investigate this by calculating the expected number of infectious bites a mosquito will take in its lifetime, and by extension the vectorial capacity. Our results show that the predicted vectorial capacity is substantially lower in mosquitoes exposed to ITNs, despite the mosquitoes in the experiment being highly insecticide-resistant. The more realistic age-dependent functions provide a better fit to the experimental data compared to a constant mortality function and, hence, influence the predicted impact of ITNs on malaria transmission potential. In models with age-independent mortality, there is a great reduction for the vectorial capacity under exposure compared to no exposure. However, the two age-dependent functions predicted an even larger reduction due to exposure, highlighting the impact of incorporating age in the mortality rates. These results further show that multiple exposures to ITNs had a considerable effect on the vectorial capacity. Overall, the study highlights the importance of including age dependency in mathematical models of vector-borne disease transmission and in fully understanding the impact of interventions.

**Author summary:** Interventions against malaria are most commonly targeted on the adult mosquitoes, which transmit the infection from person to person. One of the most important interventions are bed-nets, treated with insecticides. Unfortunately, extensive exposure of mosquitoes to insecticide has led to widespread evolution of insecticide resistance, which might threaten control strategies. Piecing together the overall impact of resistance on the efficacy of insecticide-treated nets is complex, but can be informed by the use of mathematical models. However, there are some assumptions that the models frequently use which are not realistic in terms of the mosquito biology. In this paper, we formulate a model that includes age-dependent mortality rates, an important parameter in vector control since control strategies most commonly aim to reduce the lifespan of the mosquitoes. By using novel data collected using field-derived insecticide-resistant mosquitoes, we explore the effects that the presence of insecticides on nets have on the mortality rates, as well as the difference incorporating age dependency in the model has on the results. We find that including age-dependent mortality greatly alters the anticipated effects of insecticide-treated nets on mosquito transmission potential, and that ignoring this realism potentially overestimates the negative impact of insecticide resistance.
