## Supplementary material for "Omitting age-dependent mosquito mortality in malaria models underestimates the effectiveness of insecticide-treated nets": S1 Table

### Sheet: CumulMortalityControl
Age	Replicate1	Replicate2	Replicate3	Replicate4	Replicate5
4	0	0	0	0	0
5	2	1	0	0	0
6	3	1	1	3	1
7	4	1	2	4	1
8	9	2	2	4	1
9	13	4	3	4	1
10	17	4	8	5	4
11	22	5	9	5	6
12	29	5	9	5	7
13	32	5	11	6	8
14	36	8	12	7	9
15	37	8	12	7	9
16	40	9	12	8	10
17	42	12	14	9	10
18	45	14	15	10	11
19	45	18	17	10	14
20	49	18	19	11	16
21	50	19	20	12	16
22		22	22	14	19
23		23	25	15	19
24		23	26	16	19
25		24	28	17	19
26		27	29	18	25
27		27	32	20	27
28		31	33	21	30
29		32	34	23	33
30		33	36	25	33
31		33	37	27	34
32		37	41	28	37
33		38	42	29	38
34		40	45	33	41
35		42	45	35	41
36		46	46	36	42
37		46	46	38	43
38		48	46	41	47
39		49	48	42	48
40		49	48	42	50
41		49	49	42
42		49	49	42
43		50	50	42
44				42
45				42
46				43
47				43
48				44
49				45
50				45
51				46
52				46
53				46
54				46
55				47
56				47
57				49
58				49
59				49
60				49
61				49
62				49
63				49
64				50
