## Supplementary material for "Omitting age-dependent mosquito mortality in malaria models underestimates the effectiveness of insecticide-treated nets": S2 Table

### Sheet: CumulMortalityTreated
Age	Replicate1	Replicate2	Replicate3	Replicate4	Replicate5
4	0	0	0	0	0
5	1	3	4	0	0
6	3	6	7	7	2
7	6	7	7	8	4
8	7	7	8	10	6
9	11	13	11	11	7
10	14	13	15	19	9
11	15	13	20	20	18
12	19	13	22	23	19
13	28	17	30	23	21
14	34	18	32	28	25
15	37	18	33	29	28
16	43	24	35	32	31
17	46	30	39	34	33
18	49	33	39	36	36
19	50	37	39	37	39
20		37	41	40	41
21		39	44	41	41
22		42	45	42	43
23		44	46	43	45
24		44	46	45	45
25		44	49	48	48
26		47	49	49	50
27		49	49	50
28		50	49
29			49
30			49
31			49
32			50
