## Supplementary material for "Omitting age-dependent mosquito mortality in malaria models underestimates the effectiveness of insecticide-treated nets": S3 Table

### Sheet: FeedingControl
Age	Replicate1	Replicate2	Replicate3	Replicate4	Replicate5
4	0.02	0.56	0.64	0.28	0.18
8	0	0.3125	0.270833	0.869565	0.877551
12	0	0.222222	0.536585	0.886364	0.595238
16	0	0.170732	0.605263	0.487805	0.45
20	1	0.125	0.548387	0.421053	0.735294
24		0.111111	0.5	0.575758	0.724138
28		0.105263	0.294118	0.222222	0.411765
32		0.230769	0.222222	0.380952	0.25
36		0.25	0.25	0.333333	0.428571
40		0	0	0.375
44				0.25
48				0.6
52				0
56				0
60				0
