## Supplementary material for "Omitting age-dependent mosquito mortality in malaria models underestimates the effectiveness of insecticide-treated nets": S4 Table

### Sheet: FeedingTreated
Age	Replicate1	Replicate2	Replicate3	Replicate4	Replicate5
4	0.02	0.04	0.3	0.4	0.16
8	0	0	0.166667	0.615385	0.697674
12	0	0.027027	0.892857	0.111111	0.241379
16	0	0	0.6	0.3125	0.294118
20	0	0.0769231	0.555556	0.222222	0.294118
24		0	0.5	0	0.571429
28			0		0
