## Supplementary material for "Omitting age-dependent mosquito mortality in malaria models underestimates the effectiveness of insecticide-treated nets": S5 Table

### Sheet: SurvivalControl
Age	Replicate 2	Replicate 3	Replicate 4	Replicate 5	Total
4	50	50	50	50	200
5	49	50	50	50	199
6	49	49	47	49	194
7	49	48	46	49	192
8	48	48	46	49	191
9	46	47	46	49	188
10	46	42	45	46	179
11	45	41	45	44	175
12	45	41	45	43	174
13	45	39	44	42	170
14	42	38	43	41	164
15	42	38	43	41	164
16	41	38	42	40	161
17	38	36	41	40	155
18	36	35	40	39	150
19	32	33	40	36	141
20	32	31	39	34	136
21	31	30	38	34	133
22	28	28	36	31	123
23	27	25	35	31	118
24	27	24	34	31	116
25	26	22	33	31	112
26	23	21	32	25	101
27	23	18	30	23	94
28	19	17	29	20	85
29	18	16	27	17	78
30	17	14	25	17	73
31	17	13	23	16	69
32	13	9	22	13	57
33	12	8	21	12	53
34	10	5	17	9	41
35	8	5	15	9	37
36	4	4	14	8	30
37	4	4	12	7	27
38	2	4	9	3	18
39	1	2	8	2	13
40	1	2	8	0	11
41	1	1	8		10
42	1	1	8		10
43	0	0	8		8
44			8		8
45			8		8
46			7		7
47			7		7
48			6		6
49			5		5
50			5		5
51			4		4
52			4		4
53			4		4
54			4		4
55			3		3
56			3		3
57			1		1
58			1		1
59			1		1
60			1		1
61			1		1
62			1		1
63			1		1
64			0		0
