## Supplementary material for "Omitting age-dependent mosquito mortality in malaria models underestimates the effectiveness of insecticide-treated nets": S6 Table

### Sheet: SurvivalTreated
Age	Replicate 2	Replicate 3	Replicate 4	Replicate 5	Total
4	50	50	50	50	200
5	47	46	50	50	193
6	44	43	43	48	178
7	43	43	42	46	174
8	43	42	40	44	169
9	37	39	39	43	158
10	37	35	31	41	144
11	37	30	30	32	129
12	37	28	27	31	123
13	33	20	27	29	109
14	32	18	22	25	97
15	32	17	21	22	92
16	26	15	18	19	78
17	20	11	16	17	64
18	17	11	14	14	56
19	13	11	13	11	48
20	13	9	10	9	41
21	11	6	9	9	35
22	8	5	8	7	28
23	6	4	7	5	22
24	6	4	5	5	20
25	6	1	2	2	11
26	3	1	1	0	5
27	1	1	0		2
28	0	1			1
29		1			1
30		1			1
31		1			1
32		0			0
