## Supplementary material for "Omitting age-dependent mosquito mortality in malaria models underestimates the effectiveness of insecticide-treated nets": S7 Table

### Sheet: KMControl
i	ti
1	5
2	6
3	6
4	6
5	6
6	6
7	7
8	7
9	8
10	9
11	9
12	9
13	10
14	10
15	10
16	10
17	10
18	10
19	10
20	10
21	10
22	11
23	11
24	11
25	11
26	12
27	13
28	13
29	13
30	13
31	14
32	14
33	14
34	14
35	14
36	14
37	16
38	16
39	16
40	17
41	17
42	17
43	17
44	17
45	17
46	18
47	18
48	18
49	18
50	18
51	19
52	19
53	19
54	19
55	19
56	19
57	19
58	19
59	19
60	20
61	20
62	20
63	20
64	20
65	21
66	21
67	21
68	22
69	22
70	22
71	22
72	22
73	22
74	22
75	22
76	22
77	22
78	23
79	23
80	23
81	23
82	23
83	24
84	24
85	25
86	25
87	25
88	25
89	26
90	26
91	26
92	26
93	26
94	26
95	26
96	26
97	26
98	26
99	26
100	27
101	27
102	27
103	27
104	27
105	27
106	27
107	28
108	28
109	28
110	28
111	28
112	28
113	28
114	28
115	28
116	29
117	29
118	29
119	29
120	29
121	29
122	29
123	30
124	30
125	30
126	30
127	30
128	31
129	31
130	31
131	31
132	32
133	32
134	32
135	32
136	32
137	32
138	32
139	32
140	32
141	32
142	32
143	32
144	33
145	33
146	33
147	33
148	34
149	34
150	34
151	34
152	34
153	34
154	34
155	34
156	34
157	34
158	34
159	34
160	35
161	35
162	35
163	35
164	36
165	36
166	36
167	36
168	36
169	36
170	36
171	37
172	37
173	37
174	38
175	38
176	38
177	38
178	38
179	38
180	38
181	38
182	38
183	39
184	39
185	39
186	39
187	39
188	40
189	40
190	41
191	43
192	43
193	46
194	48
195	49
196	51
197	55
198	57
199	57
200	64
