## Supplementary material for "Omitting age-dependent mosquito mortality in malaria models underestimates the effectiveness of insecticide-treated nets": S8 Table

### Sheet: KMTreated
i	ti
1	5
2	5
3	5
4	5
5	5
6	5
7	5
8	6
9	6
10	6
11	6
12	6
13	6
14	6
15	6
16	6
17	6
18	6
19	6
20	6
21	6
22	6
23	7
24	7
25	7
26	7
27	8
28	8
29	8
30	8
31	8
32	9
33	9
34	9
35	9
36	9
37	9
38	9
39	9
40	9
41	9
42	9
43	10
44	10
45	10
46	10
47	10
48	10
49	10
50	10
51	10
52	10
53	10
54	10
55	10
56	10
57	11
58	11
59	11
60	11
61	11
62	11
63	11
64	11
65	11
66	11
67	11
68	11
69	11
70	11
71	11
72	12
73	12
74	12
75	12
76	12
77	12
78	13
79	13
80	13
81	13
82	13
83	13
84	13
85	13
86	13
87	13
88	13
89	13
90	13
91	13
92	14
93	14
94	14
95	14
96	14
97	14
98	14
99	14
100	14
101	14
102	14
103	14
104	15
105	15
106	15
107	15
108	15
109	16
110	16
111	16
112	16
113	16
114	16
115	16
116	16
117	16
118	16
119	16
120	16
121	16
122	16
123	17
124	17
125	17
126	17
127	17
128	17
129	17
130	17
131	17
132	17
133	17
134	17
135	17
136	17
137	18
138	18
139	18
140	18
141	18
142	18
143	18
144	18
145	19
146	19
147	19
148	19
149	19
150	19
151	19
152	19
153	20
154	20
155	20
156	20
157	20
158	20
159	20
160	21
161	21
162	21
163	21
164	21
165	21
166	22
167	22
168	22
169	22
170	22
171	22
172	22
173	23
174	23
175	23
176	23
177	23
178	23
179	24
180	24
181	25
182	25
183	25
184	25
185	25
186	25
187	25
188	25
189	25
190	26
191	26
192	26
193	26
194	26
195	26
196	27
197	27
198	27
199	28
200	32
